# The neuropeptide alpha calcitonin gene-related peptide impairs load-stimulated proteoglycan production of human chondrocytes via WNT activity

**DOI:** 10.1101/2024.10.11.617807

**Authors:** H.F. Dietmar, N. Hecht, C. Binder, S. Schmidt, T. Walker, S. Grässel, W. Richter, S. Diederichs

**Author notes:** Corresponding author: PD Dr. Solvig Diederichs, Research Centre for Molecular and Regenerative Orthopaedics, Department of Orthopaedics, Medical Faculty Heidelberg, Heidelberg University, Schlierbacher Landstr. 200a, 69118 Heidelberg, Germany.

## Abstract

**Objective:** Novel targets for osteoarthritis therapy are urgently needed, and sensory nerve fibres and their neuropeptides are increasingly recognised for their contribution to structural aspects of joint pathology. The nociceptive sensory neuropeptide alpha calcitonin gene-related peptide (αCGRP) was previously detected in synovial fluid and serum of osteoarthritis patients and was also described as trophic factor for chondrocytes, affecting ECM organisation and biomechanical properties. Here, we investigated the potential of αCGRP to alter the chondrocyte mechanoresponse, and thus to affect the resilience of cartilage towards mechanical loading.

**Methods:** Tissue-engineered neocartilage based on human articular chondrocytes was treated with 1µM αCGRP for 24 hours and subjected to an anabolic loading protocol (intermittent dynamic compression, 1Hz, 25%) for the last 3 hours before analysing its molecular mechano-response.

**Results:** Mechanotransduction was largely unaltered by αCGRP as demonstrated by ERK activation and stimulation of mechano-regulated gene expression, yet load-stimulated glycosaminoglycan synthesis was disturbed by αCGRP. Presence of αCGRP did not affect stimulation of *WNT5A* expression by loading, but decreased *DKK3* expression under loading. Importantly, WNT inhibition prevented the negative effect of αCGRP on load-stimulated glycosaminoglycan synthesis.

**Conclusion:** Identifying *WNT5A* as a novel mechano-response gene, we reveal that αCGRP can block the load-stimulated proteoglycan production of human chondrocytes in the presence of WNT pathway activity. Thus, our data propose a novel, negative role for the pain-mediator αCGRP in the cartilage loading response, compromising its resilience to loading. Overall, our study implicates αCGRP as a potential target for osteoarthritis treatment, but also in patient stratification.
