## Supplementary table 1 - primer sequences for "The neuropeptide alpha calcitonin gene-related peptide impairs load-stimulated proteoglycan production of human chondrocytes via WNT activity"

### Sheet: Sheet1
Gene	Forward	reverse
COL2A1	TGGCCTGAGACAGCATGAC	AGTGTTGGGAGCCAGATTGT
ACAN	GCACATGCCTTCTGCTT	GGAACCACTTGGGTCACG
SOX9	GTACCCGCACTTGCACAAC	TCGCTCTCGTTCAGAAGTCTC
FOS	TCCAGTGCCAACTTCATTCC	GCTGCAGCCATCTTATTCCT
PTGS2	TTCAAATGAGATTGTGGAAAAATTGCT	AGATCATCTCTGCCTGAGTATCTT
BMP2	ACGAGGTCCTGAGCGAGTTC	GAAGCTCTGCTGAGGTGATAA
BMP6	ATTACAACAGCAGTGAATTGA	TTCATGTGTGCGTTGAGTG
WNT5A	GAGTGCTCGCATCCTCATG	AAGCGGCTGTTGACCTGTA
WNT11	CCCCAACTATTTGCTTGACCT	AGGAGCATCGGAAAACTTGG
DKK3	CATGTACTGCCAGTTTGCCA	GTCCCTCTGGTTGTCACAGA
HNRPH1	GATGTAGCAAGGAAGAAATTGTTCAG	CACCGGCAATGTTATCCCAT
CPSF6	AAGATTGCCTTCATGGAATTGAG	TCGTGATCTACTATGGTCCCTCTCT
