## Supplementary table 2 - antibodies for "The neuropeptide alpha calcitonin gene-related peptide impairs load-stimulated proteoglycan production of human chondrocytes via WNT activity"

### Sheet: Sheet1
Antigen	Species	Company	dilution	Application
Phospho-ERK	Mouse	Santa Cruz, Dallas, TX, USA	1:200	Western blotting
		sc-7383
ERK	Rabbit	Cell signalling, Danvers, MS, USA	1:1000	Western blotting
		#9102
SOX9	Rabbit	Merck Millipore, AB5535	1:2000	Western blotting
β-actin	Mouse	GeneTex, Irvine, CA, USA	1:10 000	Western blotting
		GTX26276
HRP-conjugated, anti mouse-IgG	Goat	Jackson ImmunoResearch, Cambridge, UK	1:5000	Western blotting
		115-035-071
HRP-conjugated, anti rabbit-IgG	Goat	Jackson ImmunoResearch, Cambridge, UK	1:10 000	Western blotting
		111-035-046
Type II collagen (clone II-4CII)	Mouse	MP biomedicals, Santa Ana, CA, USA	1:1000	IHC
		8631712
1-step goat anti mouse/rabbit/rat alkaline phosphatase	Goat	Immunologic, WellMed, MS Arnhem, Netherlands	undiluted	IHC
		DPVO55AP
